# CDK12/13 inhibitor, CTX-439, suppresses tumor growth and potentiates BCL-2 family blockade

**DOI:** 10.64898/2026.02.20.706902

**Authors:** Hiroko Yamakawa, Raghda Khatab, Akio Mizutani, Shunsuke Ebara, Takaharu Hirayama, Sunao Tanaka, Yusuke Tarumoto, Midori Sugiyama, Seiichi Sugino, Mariko Takano, Hidekazu Tokuhara, Toshio Tanaka, Hiroshi Banno, Yasuyoshi Arikawa, Yukiko Fukui, Yuri Fujimoto, Shafiqul Islam, Masakazu Toi, Kosuke Kawaguchi, Daisuke Morishita, Kosuke Yusa

## Abstract

CDK12 and CDK13 (CDK12/13) regulate transcription by phosphorylating Serine 2 (S2) of the C-terminal domain of RNA polymerase II and have been proposed as therapeutic targets in cancer. Here we report the development of CTX-439, a novel, orally bioavailable, ATP-competitive small-molecule CDK12/13 inhibitor. CTX-439 specifically inhibits S2 phosphorylation and downregulates many genes including those involved in DNA damage repair, thereby exerting a profound anti-cancer effect *in vitro* and *in vivo* including breast cancer PDX models. A CRISPR activation screen identified *BCL-2* and *BCL-xL*, anti-apoptotic BCL-2 family members, as genes that when upregulated confer resistance to CTX-439. Simultaneous inhibition of BCL-2/BCL-xL and CDK12/13 rapidly induced apoptosis and significantly suppressed xenograft tumor growth. Mechanistically, CTX-439 downregulates MCL1 protein levels through transcriptional readthrough, shifting cell survival dependency to BCL-2 and BCL-xL. Our study provides novel insights into the anti-tumor effect of CDK12/13 inhibition and proposes a new combination therapy strategy with anti-apoptotic BCL-2 family inhibitors, which may improve therapeutic outcomes in cancer treatment.
