## Supplementary material for "CDK12/13 inhibitor, CTX-439, suppresses tumor growth and potentiates BCL-2 family blockade": Data S1

### Sheet: Table
Kinase	% Control		Kinase	% Control		Kinase	% Control		Kinase	% Control
AAK1	100		DYRK2	35		MAK	86		PKNB(M.tuberculosis)	86
ABL1(E255K)-phosphorylated	91		EGFR	100		MAP3K1	72		PLK1	79
ABL1(F317I)-nonphosphorylated	98		EGFR(E746-A750del)	94		MAP3K15	36		PLK2	84
ABL1(F317I)-phosphorylated	85		EGFR(G719C)	100		MAP3K2	77		PLK3	86
ABL1(F317L)-nonphosphorylated	100		EGFR(G719S)	100		MAP3K3	86		PLK4	87
ABL1(F317L)-phosphorylated	67		EGFR(L747-E749del, A750P)	100		MAP3K4	100		PRKCD	88
ABL1(H396P)-nonphosphorylated	85		EGFR(L747-S752del, P753S)	89		MAP4K2	82		PRKCE	92
ABL1(H396P)-phosphorylated	79		EGFR(L747-T751del,Sins)	100		MAP4K3	85		PRKCH	98
ABL1(M351T)-phosphorylated	73		EGFR(L858R)	100		MAP4K4	87		PRKCI	98
ABL1(Q252H)-nonphosphorylated	71		EGFR(L858R,T790M)	64		MAP4K5	94		PRKCQ	98
ABL1(Q252H)-phosphorylated	93		EGFR(L861Q)	100		MAPKAPK2	100		PRKD1	61
ABL1(T315I)-nonphosphorylated	74		EGFR(S752-I759del)	100		MAPKAPK5	80		PRKD2	72
ABL1(T315I)-phosphorylated	99		EGFR(T790M)	93		MARK1	89		PRKD3	57
ABL1(Y253F)-phosphorylated	88		EIF2AK1	82		MARK2	83		PRKG1	100
ABL1-nonphosphorylated	67		EPHA1	96		MARK3	90		PRKG2	98
ABL1-phosphorylated	91		EPHA2	99		MARK4	83		PRKR	100
ABL2	97		EPHA3	82		MAST1	100		PRKX	88
ACVR1	100		EPHA4	89		MEK1	92		PRP4	100
ACVR1B	100		EPHA5	96		MEK2	81		PYK2	99
ACVR2A	92		EPHA6	92		MEK3	100		QSK	69
ACVR2B	95		EPHA7	93		MEK4	79		RAF1	80
ACVRL1	100		EPHA8	88		MEK5	81		RET	84
ADCK3	100		EPHB1	95		MEK6	98		RET(M918T)	88
ADCK4	95		EPHB2	90		MELK	95		RET(V804L)	94
AKT1	100		EPHB3	83		MERTK	87		RET(V804M)	100
AKT2	87		EPHB4	83		MET	87		RIOK1	88
AKT3	97		EPHB6	96		MET(M1250T)	86		RIOK2	81
ALK	83		ERBB2	83		MET(Y1235D)	85		RIOK3	56
ALK(C1156Y)	93		ERBB3	78		MINK	92		RIPK1	95
ALK(L1196M)	80		ERBB4	93		MKK7	95		RIPK2	86
AMPK-alpha1	95		ERK1	95		MKNK1	98		RIPK4	95
AMPK-alpha2	95		ERK2	97		MKNK2	51		RIPK5	75
ANKK1	88		ERK3	72		MLCK	100		ROCK1	93
ARK5	84		ERK4	63		MLK1	90		ROCK2	87
ASK1	23		ERK5	59		MLK2	84		ROS1	93
ASK2	65		ERK8	48		MLK3	91		RPS6KA4(Kin.Dom.1-N-terminal)	93
AURKA	98		ERN1	48		MRCKA	100		RPS6KA4(Kin.Dom.2-C-terminal)	97
AURKB	78		FAK	86		MRCKB	91		RPS6KA5(Kin.Dom.1-N-terminal)	87
AURKC	99		FER	89		MST1	96		RPS6KA5(Kin.Dom.2-C-terminal)	87
AXL	94		FES	88		MST1R	82		RSK1(Kin.Dom.1-N-terminal)	93
BIKE	86		FGFR1	83		MST2	82		RSK1(Kin.Dom.2-C-terminal)	84
BLK	100		FGFR2	100		MST3	88		RSK2(Kin.Dom.1-N-terminal)	87
BMPR1A	100		FGFR3	100		MST4	100		RSK2(Kin.Dom.2-C-terminal)	80
BMPR1B	80		FGFR3(G697C)	94		MTOR	94		RSK3(Kin.Dom.1-N-terminal)	98
BMPR2	84		FGFR4	88		MUSK	100		RSK3(Kin.Dom.2-C-terminal)	48
BMX	100		FGR	85		MYLK	100		RSK4(Kin.Dom.1-N-terminal)	71
BRAF	88		FLT1	96		MYLK2	100		RSK4(Kin.Dom.2-C-terminal)	47
BRAF(V600E)	82		FLT3	86		MYLK4	91		S6K1	95
BRK	80		FLT3(D835H)	99		MYO3A	93		SBK1	100
BRSK1	96		FLT3(D835V)	74		MYO3B	65		SGK	77
BRSK2	89		FLT3(D835Y)	100		NDR1	88		SgK110	81
BTK	74		FLT3(ITD)	91		NDR2	83		SGK2	94
BUB1	78		FLT3(ITD,D835V)	88		NEK1	96		SGK3	82
CAMK1	95		FLT3(ITD,F691L)	85		NEK10	76		SIK	99
CAMK1B	90		FLT3(K663Q)	100		NEK11	84		SIK2	98
CAMK1D	98		FLT3(N841I)	100		NEK2	96		SLK	91
CAMK1G	100		FLT3(R834Q)	79		NEK3	92		SNARK	86
CAMK2A	96		FLT3-autoinhibited	91		NEK4	80		SNRK	96
CAMK2B	93		FLT4	100		NEK5	96		SRC	98
CAMK2D	99		FRK	85		NEK6	99		SRMS	90
CAMK2G	100		FYN	86		NEK7	93		SRPK1	91
CAMK4	100		GAK	99		NEK9	98		SRPK2	94
CAMKK1	100		GCN2(Kin.Dom.2,S808G)	97		NIK	100		SRPK3	83
CAMKK2	89		GRK1	85		NIM1	78		STK16	96
CASK	32		GRK2	66		NLK	94		STK33	100
CDC2L1 (CDK11B)	100		GRK3	80		OSR1	70		STK35	94
CDC2L2	92		GRK4	84		p38-alpha	99		STK36	85
CDC2L5 (CDK13)	10		GRK7	76		p38-beta	100		STK39	100
CDK11 (CDK19)	100		GSK3A	70		p38-delta	81		SYK	90
CDK2	90		GSK3B	88		p38-gamma	100		TAK1	80
CDK3	97		HASPIN	89		PAK1	100		TAOK1	8.1
CDK4	85		HCK	89		PAK2	80		TAOK2	77
CDK4-cyclinD1	62		HIPK1	90		PAK3	99		TAOK3	5.3
CDK4-cyclinD3	89		HIPK2	82		PAK4	95		TBK1	96
CDK5	99		HIPK3	73		PAK6	94		TEC	96
CDK7	65		HIPK4	86		PAK7	91		TESK1	98
CDK8	90		HPK1	99		PCTK1 (CDK16)	95		TGFBR1	90
CDK9	94		HUNK	100		PCTK2 (CDK17)	99		TGFBR2	100
CDKL1	76		ICK	69		PCTK3 (CDK18)	92		TIE1	100
CDKL2	89		IGF1R	87		PDGFRA	86		TIE2	100
CDKL3	100		IKK-alpha	81		PDGFRB	91		TLK1	89
CDKL5	80		IKK-beta	82		PDPK1	98		TLK2	96
CHEK1	96		IKK-epsilon	98		PFCDPK1(P.falciparum)	93		TNIK	80
CHEK2	100		INSR	98		PFPK5(P.falciparum)	86		TNK1	96
CIT	100		INSRR	98		PFTAIRE2	92		TNK2	97
CLK1	50		IRAK1	75		PFTK1	95		TNNI3K	95
CLK2	59		IRAK3	95		PHKG1	96		TRKA	79
CLK3	82		IRAK4	76		PHKG2	91		TRKB	72
CLK4	64		ITK	95		PIK3C2B	97		TRKC	95
CSF1R	95		JAK1(JH1domain-catalytic)	94		PIK3C2G	100		TRPM6	82
CSF1R-autoinhibited	81		JAK1(JH2domain-pseudokinase)	84		PIK3CA	99		TSSK1B	100
CSK	100		JAK2(JH1domain-catalytic)	81		PIK3CA(C420R)	100		TSSK3	89
CSNK1A1	91		JAK3(JH1domain-catalytic)	74		PIK3CA(E542K)	91		TTK	100
CSNK1A1L	88		JNK1	47		PIK3CA(E545A)	99		TXK	99
CSNK1D	90		JNK2	19		PIK3CA(E545K)	93		TYK2(JH1domain-catalytic)	83
CSNK1E	83		JNK3	39		PIK3CA(H1047L)	100		TYK2(JH2domain-pseudokinase)	83
CSNK1G1	96		KIT	95		PIK3CA(H1047Y)	99		TYRO3	100
CSNK1G2	100		KIT(A829P)	88		PIK3CA(I800L)	96		ULK1	56
CSNK1G3	89		KIT(D816H)	94		PIK3CA(M1043I)	98		ULK2	85
CSNK2A1	85		KIT(D816V)	100		PIK3CA(Q546K)	96		ULK3	90
CSNK2A2	97		KIT(L576P)	90		PIK3CB	92		VEGFR2	85
CTK	93		KIT(V559D)	95		PIK3CD	100		VPS34	74
DAPK1	92		KIT(V559D,T670I)	91		PIK3CG	88		VRK2	90
DAPK2	90		KIT(V559D,V654A)	100		PIK4CB	73		WEE1	92
DAPK3	94		KIT-autoinhibited	86		PIKFYVE	99		WEE2	92
DCAMKL1	88		LATS1	90		PIM1	100		WNK1	100
DCAMKL2	86		LATS2	100		PIM2	98		WNK2	76
DCAMKL3	35		LCK	98		PIM3	100		WNK3	90
DDR1	96		LIMK1	100		PIP5K1A	100		WNK4	95
DDR2	76		LIMK2	98		PIP5K1C	87		YANK1	100
DLK	83		LKB1	100		PIP5K2B	76		YANK2	92
DMPK	93		LOK	92		PIP5K2C	98		YANK3	91
DMPK2	94		LRRK2	92		PKAC-alpha	100		YES	100
DRAK1	100		LRRK2(G2019S)	87		PKAC-beta	96		YSK1	99
DRAK2	100		LTK	93		PKMYT1	100		YSK4	85
DYRK1A	12		LYN	100		PKN1	94		ZAK	96
DYRK1B	30		LZK	91		PKN2	100		ZAP70	87

### Sheet: Footnote
Binding affinities of CTX-439 at 30 nM were determined using scanMAX from DiscoverX KINOMEscan™. Affinity for kinases is expressed as inhibition of kinase-ligand binding (% control). The Kd values were determined for the top six high-affinity kinases (≤ 30% Ctrl) in addition to the CDKs (Fig.1B).
